# Proximal tubule cells contribute to the thin descending limb of the loop of Henle during mouse kidney development

**DOI:** 10.1101/2025.01.14.633065

**Authors:** Eunah Chung, Fariba Nosrati, Mike Adam, Andrew Potter, Mohammed Sayed, Christopher Ahn, Benjamin D. Humphreys, Hee-Woong Lim, Yueh-Chiang Hu, S. Steven Potter, Joo-Seop Park

## Abstract

**Background:** The thin descending limb of the loop of Henle is crucial for urine concentration, as it facilitates passive water reabsorption. Despite its importance, little is known about how this nephron segment forms during kidney development.

**Methods:** We assembled a large single-cell RNA sequencing (scRNA-seq) dataset by integrating multiple datasets of non-mutant developing mouse kidneys to identify developing thin descending limb cells. To test whether those cells originate from proximal tubule cells, we generated a proximal tubule-specific Cre line, *Slc34a1eGFPCre*, and conducted lineage tracing. Additionally, given that the transcription factor Hnf4a directly binds to the *Aqp1* gene, we examined whether the loss of Hnf4a affects *Aqp1* expression in thin descending limb cells.

**Results:** From our scRNA-seq dataset, we identified a small cluster of cells distinct from both the proximal tubule and the thick ascending limb of the loop of Henle. Those cells exhibited high expression of thin descending limb marker genes, including *Aqp1* and *Bst1*. Notably, a subset of proximal tubule cells also expressed thin descending limb marker genes, suggesting that proximal tubule cells may give rise to thin descending limb cells. Using lineage tracing with the *Slc34a1eGFPCre* line, we found that, at least, a subset of thin descending limb cells are descendants of proximal tubule cells. Furthermore, the loss of Hnf4a, a transcription factor essential for mature proximal tubule cell formation, disrupted proper *Aqp1* expression in thin descending limb cells, providing additional evidence of a developmental link between proximal tubule cells and thin descending limb cells.

**Conclusion:** Our findings shed new light on the developmental origin of thin descending limb cells and highlight the importance of Hnf4a in regulating their formation.

**Key Points:**

- Reference single cell RNA-seq dataset of the developing mouse kidney was assembled and used to identify the thin descending limb of the loop of Henle.
- Lineage analysis of proximal tubules in the mouse kidney shows that proximal tubule cells give rise to the thin descending limb of the loop of Henle.
- Deletion of Hnf4a disrupts the expression of *Aqp1* in the thin descending limb of the loop of Henle, highlighting a developmental link between proximal tubules and the loop of Henle.
