## Supplementary material for "Proximal tubule cells contribute to the thin descending limb of the loop of Henle during mouse kidney development": SuppTable1

### Sheet: Sheet1
Targets	Suppliers	catalog #	Dilution	Host
GFP	Aves labs	GFP-1020	1:500	Chick
Hnf4a	Santa Cruz Biotechnology	sc-8987	1:500	Rabbit
Aqp1	Santa Cruz Biotechnology	sc-25287	1:500	Mouse IgG1
FITC-Lotus Tetragonolobus Lectin (LTL)	Vector labs	FL-1321	1:200
GFP	Synaptic Systems	132 005	1:6000	Guinea pig
Aqp1	Bioss	bs-1506R	1:200	Rabbit
Slc12a1	Abcam	ab240542	1:200	Goat
beta-galactosidase (b-gal)	Abcam	ab9361	1:500	Chick
Pecam1	Santa Cruz Biotechnology	sc-18916	1:500	Rat IgG2a
Wt1	Abcam	ab89901	1:500	Rabbit
Slc34a1	BiCell	20601	1:200	Rabbit
Slc12a3	Sigma Aldrich	HPA028748	1:300	Rabbit
